# Taxonomy of the apicomplexan symbionts of coral, including Corallicolida ord. nov., reassignment of the genus *Gemmocystis,* and description of new species *Corallicola aquarius* gen. nov. sp. nov. and *Anthozoaphila gnarlus* gen. nov. sp. nov

**DOI:** 10.1101/2020.11.23.395046

**Authors:** Waldan K. Kwong, Nicholas A.T. Irwin, Varsha Mathur, Ina Na, Noriko Okomoto, Mark J.A. Vermeij, Patrick J. Keeling

## Abstract

Corals (Metazoa; Cnidaria; Anthozoa) have recently been shown to play host to a widespread and diverse group of intracellular symbionts of the phylum Apicomplexa. These symbionts, colloquially called ‘corallicolids’, are mostly known through molecular analyses, and no formal taxonomy has been proposed. Another apicomplexan, *Gemmocystis cylindrus* (described from the coral *Dendrogyra cylindrus*), may be related to corallicolids, but lacks molecular data. Here, we isolate and describe motile trophozoite (feeding) corallicolids cells using microscopic (light, SEM, and TEM) and molecular phylogenetic analysis to provide the basis for a formal description. Phylogenetic analyses using nuclear and plastid rRNA operons, and three mitochondrial protein sequences derived from single cell transcriptomes, all confirm that these organisms fall into a discrete deep-branching clade within the Apicomplexa not closely related to any known species or major subgroup. As a result, we assign this clade to a new order, Corallicolida ord. nov., and family, Corallicolidae fam. nov. We describe a type species, *Corallicola aquarius* gen. nov. sp. nov. from its *Rhodactis* sp. host, and also describe a second species, *Anthozoaphila gnarlus* gen. nov. sp. nov., from the coral host *Madracis mirabilis*. Finally, we propose reassigning the incertae sedis taxon *G. cylindrus* from the order Agamococcidiorida to the Corallicolida, based on similarities in morphology and host localization to that of the corallicolids.

---

The phylum Apicomplexa is a diverse lineage of intracellular symbionts of animals, that infect cells of virtually all animal species that have been examined. In addition to well studied vertebrate hosts, such as humans (e.g., *Toxoplasma, Plasmodium*), cattle and chicken (*Eimeria*), and dogs (*Hepatozoon*), a large number of invertebrates are also known to harbour apicomplexans (Rueckert 2019). While commonly classified as obligate parasites, apicomplexans can in reality engage in a range of interactions with their hosts, including mutualism and commensalism (Rueckert 2019; Paight et al. 2019). Apicomplexans evolved from phototrophic ancestors, retain a relict non-photosynthetic plastid, and are closely related to a collection of free-living predators and two species of photosynthetic algae that are associated with coral reef environments (McFadden and Waller 2005; Moore et al. 2008; Janouškovec et al. 2010; Mathur et al. 2018). Recent studies have identified another link with corals, in this case stemming from environmental sequence data that revealed the presence of an apicomplexan lineage that is prevalent in corals worldwide (Janouškovec et al. 2012; Mathur et al. 2018; Kwong et al. 2019; Vohsen et al. 2020). Members of this lineage, informally named ‘corallicolids’, exhibit substantial sequence diversity and variation in host association patterns, and their phylogenetic position, while not completely resolved, indicates that they do not fall within any of the currently recognized subgroups within apicomplexan taxonomy (Janouškovec et al. 2012; Kwong et al. 2019; Vohsen et al. 2020).

Despite a growing understanding of the diversity and distribution of this lineage, there remains no formal classification of it or its members. This is largely due to previous work generating non-comparable types of data from different potential members of the group. A coral-associated apicomplexan was first formally described by Upton and Peters (Upton and Peters 1986), based on morphology from histological sections of coral tissues. This organism, named *Gemmocystis cylindrus*, was proposed to be a member of the Agamococcidia. However, the description was not associated with any molecular data and no DNA sequence data has ever been procured from a verified sample of *G. cylindrus*. Later, an apicomplexan 18S rRNA gene from coral was identified by Toller et al. (Toller et al. 2002), and given the designation “genotype N”. These sequences were found to branch sister to the Eucoccidia clade (containing members such as *Toxoplasma* and *Eimeria*), but these sequences were never linked to a visualized cell or any other data. Subsequently, a lineage of apicomplexan plastid-encoded 16S rRNA gene sequences were also discovered to be associated with corals and designated “ARL-V” (Janouškovec et al. 2012). These were found to branch sister to all other apicomplexan plastids, but again were not linked to a specific cell or other data.

The taxonomic conclusions from these three kinds of data were not only contradictory, but because the data were not directly comparable, it remained uncertain if these represented one or more than one lineage of apicomplexan. This was ultimately reconciled through the combined use of microscopy and metagenomic sequencing from both plastid and nuclear genomes, leading to the identification of a single clade of coral-infecting apicomlexans, informally dubbed “corallicolids” (Kwong et al. 2019). Here, we isolate and document the first living cells from this clade, use single cell transcriptome data to confirm their identity, and propose a formal taxonomic description of this lineage, along with two new species, to serve as points-of-reference for future studies of this group.
