## Supplementary material for "Taxonomy of the apicomplexan symbionts of coral, including Corallicolida ord. nov., reassignment of the genus *Gemmocystis,* and description of new species *Corallicola aquarius* gen. nov. sp. nov. and *Anthozoaphila gnarlus* gen. nov. sp. nov": Table S1

### Sheet: 18S +28S phylogeny
DNA sequence data used
Nuclear ribosomal RNA
Organism	GenBank accession	GenBank accession	GenBank accession
Adelina bambarooniae	AF494059
Adelina dimidiata	DQ096835
Adelina grylii	DQ096836
Ancora sagittata	KX982504
Apicomplexa sp. CAM71 ex Mytilus edulis	MN148114
Ascogregarina taiwanensis	EF666482
Babesia microti str. RI	LN871598
Besnoitia besnoiti	AY833646.1
Calyptospora funduli	FJ904646
Cardiosporidium cionae	EU052685
Chondrus crispus	CAKH01001409
Chromera velia	ARZB00000000
Corallicolid from Cyphastrea sp. 2	MH304759
Corallicolid from Leiopathes glabberima	MN022429.1
Corallicolid from Montastraea annularis	AF238264
Corallicolid from Montastraea annularis	AF238265
Corallicolid from Montastraea annularis	AF238266
Corallicolid from Orbicella sp. TRC	MH304758
Corallicolid marine water column sample	GU825688.1
Corallicolid sample_10	MW192638	MW192641
Corallicolid sample_27	MW192639	MW192642
Corallicolid wkC1	MH304760	MH304761
Cryptosporidium muris RN66	AAZY02000009
Cryptosporidium parvum	AF040725
Cyclospora cayetanensis str. CDC	MPGK01000255	MPGK01000184
Cystoisospora felis	L76471.1	U85705.1
Eimeria tenella	AF026388
Eleutheroschizon duboscqi	SRR9888047
Fucus spp.	AB011423	AF331151	EU525626
Goussia balatonica	GU479638	GU593717
Goussia desseri	GU479664	GU593705
Haemogregarina balli	HQ224959
Haemogregarina stepanowi	KF257927
Haemoproteus tartakovskyi	LSRZ01000602
Hammondia hammondi	AVCM01000637
Hepatozoon canis	MH615006
Hepatozoon sipedon	JN1811571
Isospora butcherae	KY801685.1	KY801686.1
Klossiella equi	MH211602
Margolisiella islandica	JN2276681	PRJNA557242
Merocystis kathae	MH348777	PRJNA557242
Neogregarinorida sp. OPPPC1	AB748927
Nephromyces sp. MO01	SOZB01005269
Ochromonas danica	Y07976	M32704	Y07977
Perkinsus atlanticus	AF509333.1
Piridium sociabile	PRJNA539986
Plasmodium chabaudi chabaudi	NC_030105
Plasmodium falciparum	NC_004325
Pseudoklossia pectinis	MH348778
Rhytidocystis cyamus	GQ149767
Rhytidocystis polygordiae	DQ273988
Rhytidocystis sp. 1	SRR9888046
Rhytidocystis sp. 2	SRR9888045
Sarcocystis zamani	AF237616	KU244524
Selenidium planusae	MN381958
Selenidium pygospionis	MH61278
Siedleckia cf. nematoides	MH061198
Symbiodinium sp. CCMP2456	LK934674	LSRX01000021
Symbiont_X	SRR9888052
Thalassiosira pseudonana	AAFD02000029
Theileria annulata	CR940352
Theileria parva str. Mugaga	NC_007344
Toxoplasma gondii ME49	ABPA02001056
Tridacna hemolymph apicomplexan	AB000912
Uncultured eukaryote clone SLV_3WJ1_59	KT072247
Vitrella brassicaformis	HM245049

### Sheet: 16S phylogeny & haplotype
Plastid ribosomal RNA
Organism	GenBank accession
corallicolid from scleractinian coral	KU243286
corallicolid from scleractinian coral	KU243285
corallicolid from scleractinian coral	KU243284
corallicolid from scleractinian coral	KU243283
Sample_10 corallicolid	MW192640
corallicolid from Porites lutea	KF180021
corallicolid from Porites lutea	KF180010
corallicolid from Porites lutea	KF180007
corallicolid from Porites lutea	KF180006
corallicolid from Porites lutea	KF180005
corallicolid from Porites lutea	KF179998
corallicolid from Porites lutea	KF179996
corallicolid from Porites lutea	KF179995
corallicolid from Porites lutea	KF179993
corallicolid from Porites lutea	KF179716
corallicolid from Porites astreoides	GU119855
corallicolid from Porites astreoides	GU119850
corallicolid from Montastraea faveolata	FJ203388
corallicolid from Montastraea annularis	DQ200533
corallicolid from Montastraea annularis	DQ200531
corallicolid from Montastraea annularis	DQ200483
corallicolid from Montastraea annularis	DQ200473
corallicolid from Montastraea annularis	DQ200467
corallicolid from Montastraea annularis	DQ200449
corallicolid from Montastraea annularis	DQ200412
corallicolid from Gorgonia ventalina	GU119759
corallicolid from Gorgonia ventalina	GU119757
corallicolid from Gorgonia ventalina	GU119755
corallicolid from Gorgonia ventalina	GU119752
corallicolid from Gorgonia ventalina	GU119748
corallicolid from Gorgonia ventalina	GU119744
corallicolid from Gorgonia ventalina	GU119743
corallicolid from Gorgonia ventalina	GU119742
corallicolid from Gorgonia ventalina	GU119734
corallicolid from Gorgonia ventalina	GU119733
corallicolid from Gorgonia ventalina	GU119731
corallicolid from Gorgonia ventalina	GU119723
corallicolid from Gorgonia ventalina	GU119721
corallicolid from Gorgonia ventalina	GU119719
corallicolid from Gorgonia ventalina	GU119718
corallicolid from Gorgonia ventalina	GU119714
Corallicolid wkC1	MH304845
Apicomplexa sp. corallicolid ex Leiopathes glaberrima	MN586854
Anchovy gut	DQ860014

### Sheet: Mitochondrial phylogeny
Mitochondrial genes
Organism	GenBank accession	GenBank accession	GenBank accession
Aggregata octopiana	PRJNA645464
Apicomplexa sp. corallicolid ex Leiopathes glaberrima	MN078134
Babesia microti str. RI	LN871601
Besnoitia besnoiti	PRJNA544713
Corallicolid from Cyphastrea sp. 2	MH320095
Corallicolid from Orbicella sp. 8CC	MH320094
Corallicolid wkC1	MH320093
Cyclospora cayetanensis str. CDC	KP231180
Eimeria tenella	AB564272
Eleutheroschizon duboscqi	PRJNA557242
Fucus vesiculosus	MC_007683
Haemoproteus sp.	KY653805
Haemoproteus tartakovskyi	KY653807
Hematodinium sp.	HE610721	HE610722	HE610723
Hepatocystis sp.	FJ168565
Hepatozoon catesblanae	KF894962
Isospora superbusi	KT203396
Klossiella equi	MH203050
Leucocytozoon caulleryi	NC_015304
Margolisiella islandica	PRJNA645464
Merocystis kathae	PRJNA645464
Nannochloropsis oceanica	NC_022258
Ochromonas danica	NC_002571
Parahaemoproteus coatneyi	KT698210
Plasmodium vivax	NC_028626
Plasmodium yoelii	NW_019223694
Rhytidocystis sp. 1	PRJNA557242
Rhytidocystis sp. 2	PRJNA557242
Sample_10 corallicolid	MW206707	MW206708	MW206709
Sample_27 corallicolid	MW206710	MW206711	MW206712
Symbiodinium minitum	LC002801	LC002802
Thalassiosira pseudonana	NC_007405
Theileria annulata	CR940346
Theileria parva	NC_011005
Toxoplasma gondii	AF187882	XM_018783061	XM_018783125
